# Evidence of horizontal gene transfer and environmental selection impacting antibiotic resistance evolution in soil-dwelling *Listeria*

**DOI:** 10.1101/2024.06.27.600992

**Authors:** Ying-Xian Goh, Sai Manohar Balu Anupoju, Anthony Nguyen, Hailong Zhang, Monica Ponder, Leigh-Anne Krometis, Amy Pruden, Jingqiu Liao

## Abstract

Soil has been identified as an important reservoir of antibiotic resistance genes (ARGs) and there is a need to understand how corresponding environmental changes influence their emergence, evolution, and spread. As a soil-dwelling bacterial genus containing important pathogens, *Listeria,* including *L. monocytogenes*, the causative agent of listeriosis in humans, could serve as a key model for establishing this understanding. Notably, acquired antibiotic resistance among *L. monocytogenes* isolated from foods and the environment has been observed in some regions over the past decade. Here we characterized ARGs using 594 genomes representing 19 *Listeria* species that we previously isolated from soils across the United States. Among the five putatively functional ARGs identified, *lin*, which confers resistance to lincomycin, was the most prevalent, followed by *mprF, sul, fosX*, and *norB*. ARGs were found to be predominant in *Listeria sensu stricto* species and species more closely related to *L. monocytogenes* tended to harbor more ARGs. Notably, *lin, fosX,* and *norB* showed evidence of recent horizontal gene transfer (HGT) across species, likely through transformation as opposed to conjugation and transduction, while *mprF* and *sul* appear to have undergone positive selection. In addition, soil properties and surrounding land use were identified as the most important factors associated with ARG richness and genetic divergence, respectively. Using machine learning, we demonstrated that the presence of ARGs can be predicted from environmental variables with good accuracy (mean auROC of 0.76). Collectively, our data suggest that recent HGT and environmental selection played a vital role in the acquisition and diversification of ARGs in the soil environment.
