## Supplementary tables for "Evidence of horizontal gene transfer and environmental selection impacting antibiotic resistance evolution in soil-dwelling *Listeria*"

### Sheet: table_s1
Table S1: List of antibiotic resistance genes (ARGs), motility genes, and competence genes retrieved from BIGSdb-Lm for BLASTN searches.
Category	locus	data type	alleles	standard length	min length	max_length	full name/product
ARG	aacA4	DNA	1	498	498	498	resistance to gentamicin, tobramycin, and amikacin
ARG	aadC	DNA	10		477	477	resistance to gentamicin
ARG	aadE	DNA	1	864	864	864	resistance to streptomycin
ARG	aphA	DNA	1	771	771	771	resistance to kanamycin
ARG	cat_CHL	DNA	3	648	648	648	resistance to chloramphenicol
ARG	dfrD	DNA	2	517	501	501	resistance to trimethoprim
ARG	dfrK	DNA	1	492	492	492	resistance to trimethoprim
ARG	ermB	DNA	4	750	738	738	resistance to erythromycin, lincomycin, clindamycin, quinupristin, pristinamycin IA, virginiamycin S
ARG	ermG	DNA	4	735	735	735	resistance to erythromycin, lincomycin, clindamycin, quinupristin, pristinamycin IA, virginiamycin S
ARG	fexA	DNA	8		1428	1428	resistance to chloramphenicol, florfenicol
ARG	fosX	DNA	210	402	384	402	resistance to fosfomycin
ARG	lin (lmo0919)	DNA	385		1557	1572	resistance to lincomycin
ARG	mprF (lmo1695)	DNA	211	2598	2595	2598	resistance to defensin, daptomycin, gallidermin
ARG	lnuA	DNA	4	486	486	486	resistance to lincomycin
ARG	lnuG	DNA	5		804	804	resistance to lincomycin
ARG	mefA	DNA	4	1218	1218	1218	resistance to erythromycin, spiramycin, telithromycin
ARG	mphB	DNA	2	910	909	909	resistance to erythromycin, telithromycin, quinupristin, pristinamycin IA, virginiamycin S
ARG	msrD	DNA	4	1464	1464	1464	resistance to erythromycin, azithromycin
ARG	norB	DNA	251	1401	1386	1401	resistance to ciprofloxacin, nalidixic acid
ARG	penA	DNA	1	1746	1746	1746	resistance to cefixime
ARG	qnrB	DNA	1	665	645	645	resistance to ciprofloxacin, nalidixic acid
ARG	str	DNA	1	849	849	849	resistance to streptomycin
ARG	sul	DNA	210	816	816	816	resistance to sulfamethoxazole
ARG	tetM	DNA	15	1920	1920	1920	resistance to doxycycline, tetracycline, minocycline
ARG	tetS	DNA	1	2126	1926	1926	resistance to doxycycline, tetracycline, minocycline
competence gene	lmo0945	DNA	1060	1131	1131	1140	competence protein ComEC, channel protein (https://doi.org/10.1146/annurev-genet-112618-043641)
competence gene	lmo1341	DNA	301	318	318	321	competence protein ComG
competence gene	lmo1342	DNA	339	468	468	489	competence protein ComGF
competence gene	lmo1344	DNA	322	429	420	438	competence protein ComGD
competence gene	lmo1347	DNA	761	1023	1023	1035	competence protein ComGA
competence gene	lmo1397	DNA	792	1245	1245	1263	competence damage-inducible protein CinA
competence gene	lmo1483	DNA	474	561	561	561	competence protein ComEB
competence gene	lmo1484	DNA	475	603	594	621	competence protein ComEA, DNA-binding protein (https://doi.org/10.1146/annurev-genet-112618-043641)
competence gene	lmo2189	DNA	807	1116	1110	1116	competence protein CoiA
competence gene	lmo2512	DNA	330	657	654	657	competence protein ComFC
competence gene	lmo2513	DNA	888	1320	1320	1323	competence protein ComFA
competence gene	comK (LMOf2365_2303)	DNA	115	600	600	609	competence protein ComK
motility gene	lmo0209	DNA	59		675	684	transcriptional repressor of flagellar motility
motility gene	lmo0674	DNA	112	921	918	921	motility gene repressor MogR
motility gene	lmo0675	DNA	320	315	315	324	hypothetical protein
motility gene	lmo0676	DNA	734	768	768	768	flagellar biosynthesis protein FliP	Involed in biofilm formation [https://doi.org/10.1007/s00253-011-3719-z]
motility gene	lmo0677	DNA	207	273	273	273	flagellar biosynthesis protein FliQ
motility gene	lmo0678	DNA	827	762	762	762	flagellar biosynthesis protein FliR
motility gene	lmo0679	DNA	80		1047	1047	flagellar biosynthesis protein FlhB
motility gene	lmo0680	DNA	1401	2076	2076	2076	flagellar biosynthesis protein FlhA
motility gene	lmo0681	DNA	1013	1224	1224	1227	flagellar biosynthesis regulator FlhF
motility gene	lmo0682	DNA	865	780	780	783	flagellar basal body rod protein FlgG
motility gene	lmo0685	DNA	623	852	849	852	flagellar motor protein MotA
motility gene	lmo0686	DNA	657	828	825	831	flagellar motor rotation MotB
motility gene	lmo0688	DNA	1618	1914	1911	1914	hypothetical protein	Involed in biofilm formation [https://doi.org/10.1007/s00253-011-3719-z]
motility gene	lmo0690	DNA	506	864	861	876	flagellin FlaA	Disruptions increased biofilm formation [https://doi.org/10.1016/j.ijfoodmicro.2016.02.009; https://doi.org/10.1007/s00253-011-3719-z]
motility gene	lmo0693	DNA	310	300	297	300	flagellar motor switch protein FliN
motility gene	lmo0696	DNA	494	423	423	423	flagellar basal body rod modification protein
motility gene	lmo0697	DNA	1127	1236	1236	1239	flagellar hook protein FlgE	Involed in biofilm formation [https://doi.org/10.1007/s00253-011-3719-z]
motility gene	lmo0698	DNA	189	237	234	237	flagellar motor switch protein FliN
motility gene	lmo0699	DNA	986	993	993	993	flagellar motor switch protein FliM
motility gene	lmo0700	DNA	1289	1548	1509	1572	flagellar motor switch protein FliY
motility gene	lmo0705	DNA	1445	1521	1518	1524	flagellar hook-associated protein FlgK
motility gene	lmo0706	DNA	884	876	876	876	flagellar hook-associated protein FlgL
motility gene	lmo0707	DNA	1326	1290	1290	1290	flagellar capping protein FliD
motility gene	lmo0708	DNA	453	387	387	387	flagellar protein
motility gene	lmo0710	DNA	595	402	387	402	flagellar basal-body rod protein FlgB
motility gene	lmo0711	DNA	508	411	411	411	flagellar basal body rod protein FlgC
motility gene	lmo0712	DNA	238	297	297	297	flagellar hook-basal body protein FliE
motility gene	lmo0713	DNA	1364	1653	1644	1671	flagellar MS-ring protein FliF
motility gene	lmo0714	DNA	1048	1107	1107	1116	flagellar motor switch protein FliG	Involed in biofilm formation [https://doi.org/10.1007/s00253-011-3719-z]
motility gene	lmo0715	DNA	797	693	690	702	flagellar assembly protein FliH
motility gene	lmo0716	DNA	1174	1302	1302	1302	flagellum-specific ATP synthase FliI

### Sheet: table_s2
Table S2: BLASTN predicted output for L. rocourtiae FSL F6-920 (accession number: AODK01).
id	qseqid	sseqid	pident	length	mismatch	gapopen	qstart	qend	sstart	send	evalue	bitscore	qseq	sseq	sstrand	qlen	slen	gene	stopcodon	coverage	presence_absence
AODK01	AODK01000007.1	dfrK_1	75	48	12	0	91716	91763	191	144	0.004	33.7	GTCAAAATGATATTTTCGCGATTAGGCAAAGCTTTTCCGATTGATTCA	GTCAGAATAATATTTCTTCTTCCAGGTAATGCTCTTCCGATTGATTCA	minus	130305	492	dfrK	TRUE	0.097561	absent
AODK01	AODK01000068.1	dfrK_1	94.737	19	1	0	1288	1306	352	334	0.003	31	GAATTTTTGTAATGTAAAT	GAATTTTTGTAATGTACAT	minus	8394	492	dfrK	FALSE	0.0386179	absent
AODK01	AODK01000013.1	msrD_3	83.784	37	5	1	62730	62766	130	95	0.004	37.4	TTTTACCTGCACCATTTGGCCCTAAAAAACCGAATAC	TTTTTCCTGCACCATTTGCTCCTACTAAACC-AATAC	minus	122174	1464	msrD	FALSE	0.0252732	absent
AODK01	AODK01000043.1	msrD_3	85.714	35	4	1	4326	4360	42	9	0.001	38.3	AAATTCCACACGAACGGCATTTGTTTTTAAGTATC	AAATTCCACACGAATGTCTTTTGCTTTTAA-TATC	minus	36128	1464	msrD	TRUE	0.0239071	absent
AODK01	AODK01000064.1	msrD_4	91.667	24	2	0	1731	1754	301	324	0.001	35.6	AGCGGTGGTCAAAAAACAAGGCTT	AGCGGTGGTGAAGAAACAAGGCTT	plus	12772	1464	msrD	FALSE	0.0163934	absent
AODK01	AODK01000097.1	msrD_2	94.737	19	1	0	418	436	1204	1222	0.004	31	ATTGAAAAAAGCTTATCTG	ATTGGAAAAAGCTTATCTG	plus	837	1464	msrD	FALSE	0.0129781	absent
AODK01																		mefA			absent
AODK01	AODK01000007.1	dfrD_2	78.261	46	10	0	91716	91761	203	158	0.000204	39.2	GTCAAAATGATATTTTCGCGATTAGGCAAAGCTTTTCCGATTGATT	GTCAAAATAATATTTCTTCTGTCAGGTAAAGCCCTTCCGATTGATT	minus	130305	501	dfrD	TRUE	0.0918164	absent
AODK01	AODK01000031.1	dfrD_2	92	25	1	1	28851	28874	6	30	0.002	33.7	GTCATTCGT-AAAATTTCTTTAATT	GTCATTCTTGAAAATTTCTTTAATT	plus	35825	501	dfrD	FALSE	0.0499002	absent
AODK01	AODK01000067.1	dfrD_2	91.304	23	2	0	598	620	427	449	0.000587	33.7	TCTGTTAAATAAGGAATAAAAGA	TCTGTTGAAAAAGGAATAAAAGA	plus	8758	501	dfrD	TRUE	0.0459082	absent
AODK01	AODK01000015.1	lmo0919_330	82.222	45	8	0	66590	66634	340	296	0.000608	46.4	CGGTTTCGCCATCTAGATTCCCAGTTGGTTCGTCTGCAAAGATAA	CGCTTTCGACATCAAGATTGCTTGTTGGTTCGTCTGCTAAGAGAA	minus	93113	1572	lmo0919	TRUE	0.028626	absent
AODK01	AODK01000043.1	lmo0919_119	86.486	37	5	0	15148	15184	95	131	0.000824	45.5	TCGGCTTAATCGGCCAAAATGGTGCTGGAAAAACAAC	TCGGCATCATCGGCCAAAATGGTCTAGGAAAAACAAC	plus	36128	1572	lmo0919	TRUE	0.0235369	absent
AODK01	AODK01000051.1	lmo0919_61	69.903	206	52	5	16650	16850	241	441	2.33e-14	88.7	GGTGGTGAAAAAACGAGGAAAGCTGTGCAACG---GATTTTGGCGGAACAACCGAATT-TGCTTTTTGCGGATGAACCGACATCTAATTTGGATGTTGATAGCGTGAAACATTTGGAGCGCCAGTGGAAGCGGTATGCA-GGTACGTTATTTGTTATCTCGCATGATCGGACGTTTTTGGATGCGGTCTGTACGACGATTTGGGAA	GGTGGTGAAAAAACAAGAAAAGCTACTCAACACGCGAT----GCGCCAAAATCCAAGTGTTCTCCTAGCAGACGAACCAACAAGCAATCTTGATGTCGAAAGCGTCAAACATTTAGAACGTCAGTGGA-GCGATTTCCACGGTGCGCTCATAATTATCTCGCATGACCGCGCTTTTTTAGATGCACTTTGTACAGAAATATGGGAA	plus	21074	1572	lmo0919	TRUE	0.131043	absent
AODK01	AODK01000051.1	lmo0919_25	75	92	23	0	17061	17152	652	743	1.79e-09	68	AAACCTGGAAAAGGCGTGCAAGAAAAGAAGCAGCATAAAACAATCAAGGCTATAGAGCAACGGATAGATCGGCTGGAGAAAGTCGACAAACC	AAAGCTGGAAAAGGCACACAACAAAAGAAACAACACAGTACCATCAAAGCTTTAGAAAAACGAATTGAACGGCTCGGTAATGTCGAAAAACC	plus	21074	1572	lmo0919	FALSE	0.0585242	absent
AODK01	AODK01000051.1	lmo0919_361	78.723	47	10	0	17301	17347	892	938	0.006	63.5	AAAGTCGCAATCATTGGGAAAAATGCGAGTGGAAAAACAACTTTTTT	AAAGTGGCGCTGATCGGTGAAAATGCGAGTGGGAAAACCACATTTTT	plus	21074	1572	lmo0919	FALSE	0.0298982	absent
AODK01	AODK01000051.1	lmo0919_222	71.765	85	20	2	17397	17479	988	1070	0.006	41	AAAATTGCTTATTTTGATCAGCAGCT--AAGGCAACTGGATTTGGCAAAGACATTATGGGAGAATATCCAAGCAGTTAGTATTCA	AAAATTGCCTATTTTGATCAGGAACTACAAGG--TTTAGACTTAACAAAAACATTATTAGAAAATATGACAGACATTAGTGTTCA	plus	21074	1572	lmo0919	FALSE	0.0540712	absent
AODK01	AODK01000051.1	lmo0919_25	75.281	178	40	3	17559	17734	1150	1325	1.13e-24	113	TCTGGTGGGGAGCGTGTGAAGTTG--GCTTTAGCAATGATTTTGCTGAGTGATGCGAATGTGCTGATTTTGGATGAGCCGACGAATTATTTGGATATACATGCGATGAAGGCGCTGGAAACGTTGATTAGTGGCTATTCTGGGACAGTTTTATTTGTCTCGCATGACCGAACTTTTGT	TCTGGTGGAGAGCGAGTGAAGTTGATGCTC-AGTA-TGCTCCTTCTTAGTGACGCCAATTTCTTGATTCTTGATGAACCAACCAACTATTTGGATATCTATGCAATGGAAGCGCTGGAAACGTTAATTAAACAATTTGCGGGGACAGTACTATTCGTTTCGCATGATAGAACTTTTGT	plus	21074	1572	lmo0919	TRUE	0.113232	absent
AODK01	AODK01000051.1	lmo0919_171	77.419	62	14	0	17845	17906	1432	1493	1.13e-05	50	GAGGAAGATAAGTTGCTGCTTGAAATGGAGATGTCAGCGATTGCGGCGAAATTAATGGAACC	GAAGAAGATAAGTTGATTTTAGAAATGCGTATGTCAGAAATTGCGGCAAAACTCATGCAACC	plus	21074	1572	lmo0919	FALSE	0.0394402	absent
AODK01	AODK01000064.1	lmo0919_154	91.176	34	3	0	1792	1825	1211	1244	2.39e-05	49.1	TGATTCTCGATGAACCGACGAACCACTTGGATAT	TGATTCTCGATGAACCGACCAATTACTTGGATAT	plus	12772	1572	lmo0919	TRUE	0.0216285	absent
AODK01	AODK01000064.1	lmo0919_187	90	30	3	0	1869	1898	376	405	0.004	41.9	GGTGCGCTACTAATCGTTTCACATGACCGC	GGTGCGCTACTAATTATTTCTCATGACCGC	plus	12772	1572	lmo0919	FALSE	0.019084	absent
AODK01	AODK01000064.1	lmo0919_16	81.25	48	9	0	2624	2671	1197	1244	8.34e-05	47.3	TGGCGCTAATTTGCTAATTCTTGATGAGCCGACCAACCACTTAGATAT	TGACGCCAATTTCTTAATTCTTGATGAACCAACCAACTATTTGGATAT	plus	12772	1572	lmo0919	TRUE	0.0305344	absent
AODK01	AODK01000036.1	aadC_4	81.818	33	6	0	18945	18977	211	243	0.009	33.7	AGTAACCAAATAATAATAGCTACAACGTGAGAA	AGTAACAATACAATGATAGCTACAACAAGAGAA	plus	28146	477	aadC	TRUE	0.0691824	absent
AODK01	AODK01000051.1	aadC_7	91.304	23	2	0	2179	2201	243	265	0.007	33.7	AATTGCAAAATAAACAAACACAA	AATTGCAAAAGCAACAAACACAA	plus	21074	477	aadC	FALSE	0.048218	absent
AODK01	AODK01000079.1	mphB_1	100	15	0	0	437	451	418	432	0.008	28.3	GATAAAGCTACAGAA	GATAAAGCTACAGAA	plus	1554	909	mphB	FALSE	0.0165016	absent
AODK01	AODK01000103.1	mphB_1	87.5	24	3	0	604	627	480	457	0.001	31	CTTCATTGATTTTGTCGGTTTTTC	CTTCATTGATTTTCTCGCTTCTTC	minus	823	909	mphB	FALSE	0.0264026	absent
AODK01	AODK01000118.1	mphB_1	87.5	24	3	0	544	567	480	457	0.001	31	CTTCATTGATTTTGTCGGTTTTTC	CTTCATTGATTTTCTCGCTTCTTC	minus	610	909	mphB	FALSE	0.0264026	absent
AODK01	AODK01000125.1	mphB_1	94.118	17	1	0	160	176	708	692	0.008	27.4	GTAGTAGAAAACAAAGT	GTAGTTGAAAACAAAGT	minus	473	909	mphB	FALSE	0.0187019	absent
AODK01	AODK01000052.1	ermG_4	84.375	32	2	1	8829	8860	553	581	0.008	34.6	CACGAAAATAAACAGAAGTCGAATAATTATTT	CACAAAGATAAACAGAAGT---ATAATTATTT	plus	38074	735	ermG	FALSE	0.0435374	absent
AODK01	AODK01000104.1	ermG_2	90	20	2	0	772	791	252	233	0.01	28.3	ATCGGCATGTACTATTTGAT	ATCGTCATTTACTATTTGAT	minus	1159	735	ermG	TRUE	0.0272109	absent
AODK01	AODK01000005.1	aphA_1	85.714	28	4	0	60313	60340	388	361	0.007	33.7	GTACTTAATCGTGAAGATTATGAAGAAA	GTTCTTTTTCGTGAAAATTATGAAGAAA	minus	133151	771	aphA	TRUE	0.0363165	absent
AODK01	AODK01000069.1	aphA_1	90.476	21	2	0	978	998	728	748	0.004	30.1	ATGTGTTTTATTATTTTGATG	ATGAGTTTCATTATTTTGATG	plus	6064	771	aphA	FALSE	0.0272374	absent
AODK01	AODK01000070.1	aphA_1	100	16	0	0	3447	3462	530	545	0.003	30.1	AAACCATGATACATGG	AAACCATGATACATGG	plus	5337	771	aphA	TRUE	0.0207523	absent
AODK01	AODK01000075.1	aphA_1	90.909	22	1	1	2109	2129	188	209	0.009	28.3	AACAGAT-GCTGAGGAAAAGCA	AAAAGATAGCTGAGGAAAAGCA	plus	3871	771	aphA	FALSE	0.0285344	absent
AODK01	AODK01000024.1	str_1	85.714	28	4	0	49833	49860	193	220	0.007	33.7	TTTAGCGAATTGTTGTTTATACAGTAAC	TTTGGAGAATTATTGTTTATACAGAAAC	plus	113874	849	str	TRUE	0.03298	absent
AODK01	AODK01000045.1	str_1	100	18	0	0	4311	4328	709	726	0.003	33.7	AGAAAGACATACCAATCT	AGAAAGACATACCAATCT	plus	44903	849	str	FALSE	0.0212014	absent
AODK01	AODK01000045.1	str_1	83.333	30	5	0	9512	9541	747	776	0.009	32.8	ATTAATATATTGTTCAAATAAAGAATGTTG	ATTTAAATATTATTCAAATAAAGTAAGTTG	plus	44903	849	str	TRUE	0.0353357	absent
AODK01	AODK01000057.1	str_1	78.947	38	8	0	11959	11996	140	177	0.001	33.7	TTTTATTTTCAGATATTGATTGGGTCACGCACGAAGAA	TTTTCGTATCAGATATTGAGTGTTTCACACATGAAGAA	plus	16943	849	str	FALSE	0.0447585	absent
AODK01	AODK01000072.1	str_1	90.476	21	2	0	1594	1614	787	767	0.004	30.1	AATTTCCTAAACAATTTAATT	AATTTCCTAAACAACTTACTT	minus	5637	849	str	TRUE	0.024735	absent
AODK01	AODK01000086.1	str_1	90	20	2	0	900	919	64	45	0.005	28.3	TTACATTGCTTGGTTGAAAA	TTACATTGCTTCGTTGATAA	minus	2219	849	str	FALSE	0.0235571	absent
AODK01	AODK01000122.1	str_1	100	14	0	0	64	77	507	520	0.008	26.5	TGTTTTTAGAAGAG	TGTTTTTAGAAGAG	plus	984	849	str	TRUE	0.01649	absent
AODK01																		fexA			absent
AODK01																		ermB			absent
AODK01																		tetM			absent
AODK01	AODK01000013.1	lnuG_4	82.051	39	6	1	66768	66805	1	39	0.009	36.5	TTGCTAAAACAAAAGGAACTTCTGA-AAGCGTGAAAGAA	TTGTTAAAACAAAAGGAACTAATGACAAGGGTTAAGGAA	plus	122174	804	lnuG	FALSE	0.0485075	absent
AODK01	AODK01000027.1	lnuG_5	86.667	30	4	0	41036	41065	240	269	0.002	37.4	TATTTTTGATCATCTTATTCGTTGAGACTT	TATTTTTGATAATCTTATTCGTGGGGAATT	plus	74622	804	lnuG	TRUE	0.0373134	absent
AODK01	AODK01000042.1	lnuG_4	100	18	0	0	20019	20036	627	644	0.007	33.7	TGAAAACTATGAAAAGTT	TGAAAACTATGAAAAGTT	plus	25356	804	lnuG	TRUE	0.0223881	absent
AODK01	AODK01000051.1	lnuG_4	100	19	0	0	15736	15754	346	328	0.002	35.6	TTGCTTTTGTGTCAGGAAT	TTGCTTTTGTGTCAGGAAT	minus	21074	804	lnuG	FALSE	0.0236318	absent
AODK01	AODK01000057.1	lnuG_4	100	18	0	0	9248	9265	515	532	0.005	33.7	TGGAACTTTTATCTCAAT	TGGAACTTTTATCTCAAT	plus	16943	804	lnuG	FALSE	0.0223881	absent
AODK01	AODK01000059.1	lnuG_4	95	20	1	0	4903	4922	279	298	0.009	32.8	TTTCGAAAGCGAAATGAATA	TTCCGAAAGCGAAATGAATA	plus	9000	804	lnuG	FALSE	0.0248756	absent
AODK01	AODK01000020.1	penA_1	100	18	0	0	19405	19422	989	972	0.005	33.7	TCGTTCAAATCGGTTTTG	TCGTTCAAATCGGTTTTG	minus	39352	1746	penA	FALSE	0.0103093	absent
AODK01																		lnuA			absent
AODK01	AODK01000012.1	tetS_1	95.652	23	1	0	35470	35492	211	233	0.001	38.3	AATATTTTAGATACTCCTGGACA	AATATTGTAGATACTCCTGGACA	plus	105373	1926	tetS	FALSE	0.0119418	absent
AODK01	AODK01000074.1	tetS_1	100	17	0	0	7267	7283	197	213	0.004	31.9	AAAATGTTAAAGTAAAT	AAAATGTTAAAGTAAAT	plus	9612	1926	tetS	TRUE	0.00882658	absent
AODK01	AODK01000006.1	qnrB_1	87.5	32	3	1	66553	66583	89	58	0.001	37.4	AAAT-GCAATTGAAAAATGTACTAATTTCAAC	AAATCGCAGTTAAAAAATGTACTATTTTCAAC	minus	288368	645	qnrB	FALSE	0.0496124	absent
AODK01	AODK01000064.1	aacA4_1	85.185	27	4	0	7331	7357	341	315	0.001	31.9	AGCGCTTGGCCATAGCCTTTTCCTTGA	AGCTCCTTGCCATAGCCTTTTCCTAGA	minus	12772	498	aacA4	FALSE	0.0542169	absent
AODK01	AODK01000004.1	cat_CHL_3	84.848	33	2	1	63764	63796	43	72	0.004	36.5	GAATGTTTTCAGGAACACTATTTAAATCAGCAA	GAATATTTT---GAACACTATTTTAATCAGCAA	plus	108246	648	cat_CHL	FALSE	0.0509259	absent
AODK01	AODK01000014.1	cat_CHL_3	100	17	0	0	12354	12370	325	341	0.008	31.9	ATTTCTTTTTATAATAA	ATTTCTTTTTATAATAA	plus	17459	648	cat_CHL	FALSE	0.0262346	absent
AODK01	AODK01000021.1	cat_CHL_3	100	19	0	0	56229	56247	350	332	0.004	35.6	TTTTTATAATTATTATAAA	TTTTTATAATTATTATAAA	minus	94538	648	cat_CHL	FALSE	0.029321	absent
AODK01	AODK01000037.1	cat_CHL_2	88.889	27	1	1	14965	14991	73	49	0.01	33.7	TTTGTTGATTGAGATAATTTGATTAAA	TTTGTTGATTGAAATAA--TGATTAAA	minus	73984	648	cat_CHL	FALSE	0.0416667	absent
AODK01	AODK01000050.1	cat_CHL_2	100	17	0	0	5817	5833	14	30	0.008	31.9	TTATTAATTTGGAAACT	TTATTAATTTGGAAACT	plus	17662	648	cat_CHL	FALSE	0.0262346	absent
AODK01	AODK01000051.1	cat_CHL_2	95	20	1	0	5465	5484	43	62	0.01	32.8	GAATATCTTAATCATTATTT	GAATATTTTAATCATTATTT	plus	21074	648	cat_CHL	FALSE	0.0308642	absent
AODK01	AODK01000069.1	cat_CHL_3	100	18	0	0	1196	1213	528	511	0.000794	33.7	ATTCTCACTATAAAATTT	ATTCTCACTATAAAATTT	minus	6064	648	cat_CHL	FALSE	0.0277778	absent
AODK01	AODK01000085.1	cat_CHL_3	94.737	19	1	0	1545	1563	454	472	0.003	31	TTTAATTTAAATATTCGTA	TTTAATTTAAATATTGGTA	plus	2148	648	cat_CHL	FALSE	0.029321	absent
AODK01	AODK01000094.1	cat_CHL_3	94.737	19	1	0	542	560	454	472	0.001	31	TTTAATTTAAATATTCGTA	TTTAATTTAAATATTGGTA	plus	861	648	cat_CHL	FALSE	0.029321	absent
AODK01	AODK01000051.1	aadE_1	95.455	22	1	0	9301	9322	853	832	0.000354	36.5	CATTTTCCACATATTTTTTATA	CATTTTCAACATATTTTTTATA	minus	21074	864	aadE	FALSE	0.025463	absent
AODK01	AODK01000064.1	aadE_1	90.476	21	2	0	11079	11099	745	725	0.009	30.1	TGTACAAATGGTGGCATATAA	TGAACAATTGGTGGCATATAA	minus	12772	864	aadE	FALSE	0.0243056	absent
AODK01	AODK01000094.1	aadE_1	100	15	0	0	680	694	53	67	0.002	28.3	ATGAACGTATTCGAA	ATGAACGTATTCGAA	plus	861	864	aadE	FALSE	0.0173611	absent
AODK01	AODK01000095.1	aadE_1	95.455	22	0	1	510	531	833	853	0.000177	32.8	ATAAAAACATATGTTGAAAATG	ATAAAAA-ATATGTTGAAAATG	plus	873	864	aadE	FALSE	0.025463	absent
AODK01	AODK01000102.1	aadE_1	100	15	0	0	537	551	376	390	0.002	28.3	GATTGTAGAATTAAA	GATTGTAGAATTAAA	plus	914	864	aadE	FALSE	0.0173611	absent
AODK01	AODK01000103.1	aadE_1	86.957	23	3	0	481	503	466	444	0.002	29.2	CATTGCCGAACTCATCATACTCC	CATTGCAGCAATCATCATACTCC	minus	823	864	aadE	TRUE	0.0266204	absent
AODK01	AODK01000118.1	aadE_1	86.957	23	3	0	421	443	466	444	0.001	29.2	CATTGCCGAACTCATCATACTCC	CATTGCAGCAATCATCATACTCC	minus	610	864	aadE	TRUE	0.0266204	absent
AODK01																		norB			absent
AODK01	AODK01000033.1	fosX_176	68.82	356	86	6	24492	24828	359	10	1.8e-32	138	TGCAACTCAAACAAATGATTATCAACATCGTAAAAATAAATCGAATTCGCCTCACCAACGACTCTTGTCCGTCCAGCTTTCATCTCCAAACCTAACGCCACAATCCGCTCTAAATAATCTTCATACTCCGCTTCCTC------AATCTTAAAAGCAATACGATTATACGTCCTACTTAGCAAACTATCTCCCTCCAT-----AAATCC--------CCTATTAAGAAAAATTTTTCTCGTGACACAGAGTATGTATCATCACCACTTGAATAGATCTCCTCCGCGTCAAAAATCTTTTCGAAAAACTCGCTCGCTTTTTCCAAATCTTTGACAATAAACGTCATATGACTCAAACC	TGTAATTCAAACAGATGATTATCAAAGTCATAAAAATAAATCGAGCGTCCCTCACCTTCGACTCTGGGACGTTCTGGTTTCATTTCCACACCGAGAGCTTTAATCCGCTC--AAT-ATATTCA---TCCACTTCCTCAGATTGAATTTGGAACGCAATATGATTGTAAGTTCGCTCTTGTAAAGAATCTCCTTCCATGATGCAAATCCACAGACCAGCTATTAGAAAAAATTTTTCTTTGGAAAGCGAAAATGTTTTGTCGCCACTAGAATAGATTTCTTCTGCATCAAAAATATTCTGTAAAAAAGCAGTTGTTCTATTCAAATCTTTCACAATGAGTGTTATATGACTTAATCC	minus	100559	402	fosX	FALSE	0.885572	functional
AODK01	AODK01000025.1	sul_197	69.041	772	223	8	4089	4852	794	31	1.99e-79	294	TTGCCTAAAATCGCCTCTGTCATCGCAATCATACGAGCAATCGGTTTCACATCATGCACTCGGAAAATTGTACAACCTTTTATCTGGCCATAAACAACAGTCGCGCCTGTTCCTTCCATTCGTTCGTCTACCG-GTAAATCGAGCACCAAG-CCGATTGTGGATTTACGGCTCGTTCCTAATAAAACTTCGTGACCGAGCGCAACTATTTCATCAATTCGTCGCAAAACTTCTAAATTCTGCTCTGGCGTTTTAACAAAACCAAAGCCTGGATCAATCAAAATATGGTGCTTTGGCACGCCTGCATCTTTGGCTATTTTGATACTTTCCTGCAAATCTTCCTTTACATTTTCAAAATAGTTATCGTAGTCG-CGAT--CGGTACGATTATGCATTAAAA…	TTGCCGGTAATCGCATCTGTCATCCGAACCATGCGCGCAATTGGAAGCACATCATGCACGCGAGTAATTGTACAACCTTTTGCAAATCCGTAAACTGTCGTTGCGCCGGTTCCTTCCATTCTATCTTC--CGGAGTAGTTCCAAGGACAAGACCGATAGTTGATTTTCGGCTCGTTCCGAGTAAAACTTCATAGCCAAGCGCAACAATTTCATCGATGCGTCTTAGCACTTCTAAATTCTGAGCTGGCGTTTTTACGAAGCCAAAACCGGGATCAAGAATAATATGTTTGTCTGGTACTAATGCCGCTTTAGCAATCGCAACACTTTCTAATAAGTCCTTTTTTACATCTTCTAGAAAATTGTCGTATTCGGCGTTTTCG---CGATTATGCATTAAAC…	minus	25694	816	sul	TRUE	0.946078	non-functional
AODK01	AODK01000036.1	lmo1695_90	70.173	2548	741	12	13683	16221	1	2538	0	1132	ATGAAAGAAAGATT--TGCAAAGCTTATAGCATGGTTTCAAGAAAACAGTCTGAAGGCCAAAATAATTTTTATCGTTTTTGTACTTGCATTCGTTGTATACGAAGTGATTAATATTGGAACAACAACCGATTTTGGTGCATTAAAAGAAAATTTAACATCGCAGGGACCAGAAAATATTTTAATTATGATTGTTGTGGGACTTATTGCCGTAACACCAATGCTCATCTATGATTTTGTCATTGTGAAACTATTGCCTGGGAAATTTCCAACGAGTCATATCATCGCATCTGGTTGGATTACGAATACATTCACAAATATCGGAGGCTTCGGAGGTGTATTAGGAGCATCTTTACGCGCTAATTTCTACGGAAAAAATGCTGATCATAAACAAATTCTCC…	ATGAAAGAAAAACTAATGCAAGCCTACT--CATGGTTTCAAAAAAATAGTACCATCGTAAAAATCGTTTTTATCACTTTTGTGATGGCATTTGTTATTTTTGAAATTATTAATATTGCGACGGGAATTGACTATCCGTCACTAAAAGAAAATTTAACTTCTCAAAGTCCAGAACAAATATTTATTATGTTTATCGTCGGCTTAATCGCTGTCACTCCAATGCTTTTGTATGATTATGTCATCGTTAAGTTGTTACCCGGAAAGTTTTCCCCAAGTCATGTGATTGCTTCTGGTTGGATCACGAATACTTTTACAAACATTGGTGGATTTGGTGGCGTTTTAGGTGCCAGCTTAAGAGCAAGCTTTTACGGAAAAAATGCGTCGCACAAAGAAATCTTAC…	plus	28146	2598	lmo1695	TRUE	0.980754	non-functional

### Sheet: table_s3
Table S3: Hyperparameters for each prediction model.
Hyperparameters	LGBMClassifier	RandomForestClassifier	Decision Tree Classifier	XGBClassifier	MLPClassifier	SVC
max_depth	10	2, 3, 4, 5, 6, 7, 8, 9, 10, null	4, 5, 6, 7, null	4, 5, 6
n_estimators	10, 50, 100, 200	50, 100, 200, 400, 800, 1000, 1200, 1400, 1600, 2000, 3000		50, 100, 200
criterion		gini, log_loss	gini, entropy, log_loss
gamma				0.0, 0.5, 1.0		scale, auto
learning_rate	0.005, 0.01, 0.05, 0.1, 0.2				constant, invscaling, adaptive
num_leaves	3, 7, 15, 31, 80
num_iterations	25, 50, 100
min_gain_to_split	0, 0.1, 0.15, 0.2, 0.25, 0.3
reg_lambda	0, 0.2, 0.4, 0.6, 0.8, 1
colsample_bytree	0.95, 1
subsample	0.90, 0.95, 1
max_features		sqrt, log2
objective				binary:logistic
booster				gbtree, gblinear, dart
tree_method				exact, approx, hist
eval_metric				rmse, rmsle, mae, mape, mphe, logloss, error, merror, mlogloss, auc, aucpr, ndcg, map
hidden_layer_sizes					[100], [100, 100], [150, 100, 150], [150, 100, 150, 100]
activation					identity, logistic, tanh, relu
C						0.5, 1.0, 2.0
kernel						rbf, poly, sigmoid
degree						2, 3, 4, 5
shrinking						True, False

### Sheet: table_s4
Table S4: List of incomplete prophages identified by PHASTER, along with the associated ARGs they contain.
Isolate ID	Sample ID	Species	Phylo_gp	State	sseqid	ststus	MOST_COMMON_PHAGE_NAME(hit_genes_count)	LENGTH	COMPLETENESS (score)	GC %
L7-0025	NC-GSM-2	L. booriae	L12	NC	lmo0919_187	non-functional	PHAGE_Bacill_G_NC_023719(2),PHAGE_Plankt_PaV_L...	8.8Kb	incomplete(10)	0.4147
L7-0256	AL-OM-5	L. booriae	L12	AL	lmo0919_187	non-functional	PHAGE_Staphy_52A_NC_007062(1),PHAGE_Entero_vB_...	26.5Kb	incomplete(30)	0.3961
L7-0385	NY-BM-5	L. booriae	L12	NY	lmo0919_187	non-functional	PHAGE_Bacill_G_NC_023719(2),PHAGE_Plankt_PaV_L...	8.9Kb	incomplete(20)	0.4135
L7-0459	AL-CSP-3	L. booriae	L12	AL	lmo0919_187	non-functional	PHAGE_Entero_vB_KleM_RaK2_NC_019526(1),PHAGE_S...	20.8Kb	incomplete(30)	0.3882
L7-0519	PA-BE-3	L. booriae	L12	PA	lmo0919_187	non-functional	PHAGE_Staphy_187_NC_007047(2),PHAGE_Staphy_X2_...	23.5Kb	incomplete(30)	0.3883
L7-0605	MD-SERC-3	L. booriae	L12	MD	lmo0919_187	non-functional	PHAGE_Bacill_G_NC_023719(2),PHAGE_Plankt_PaV_L...	8.8Kb	incomplete(10)	0.4163
L7-0818	PA-RC-3	L. booriae	L12	PA	lmo0919_346	non-functional	PHAGE_Bacill_G_NC_023719(2),PHAGE_Plankt_PaV_L...	8.8Kb	incomplete(10)	0.4151
L7-1049	SD-LH-3	L. ivanovii	-	SD	norB_122	functional	PHAGE_Bacill_SPbeta_NC_001884(2),PHAGE_Bacill_...	27.5Kb	incomplete(30)	0.3651
L7-1069	SD-SS-2	L. booriae	L12	MN	lmo0919_187	non-functional	PHAGE_Entero_vB_KleM_RaK2_NC_019526(1),PHAGE_S...	23.1Kb	incomplete(30)	0.3845
L7-1385	IN-WM-5	L. booriae	L12	IN	norB_109	non-functional	PHAGE_Synech_S_SSM7_NC_015287(1),PHAGE_Mycoba_...	7.5Kb	incomplete(10)	0.4022
L7-1698	FL-BS-3	L. booriae	L12	FL	lmo0919_230	non-functional	PHAGE_Bacill_G_NC_023719(2),PHAGE_Plankt_PaV_L...	8.8Kb	incomplete(10)	0.4142
L7-1834	LA-AN-2	L. booriae	L12	LA	lmo0919_346	non-functional	PHAGE_Bacill_G_NC_023719(2),PHAGE_Plankt_PaV_L...	8.8Kb	incomplete(10)	0.4156
L7-1836	LA-AN-3	L. booriae	L12	LA	lmo0919_187	non-functional	PHAGE_Staphy_187_NC_007047(2),PHAGE_Staphy_X2_...	19.7Kb	incomplete(20)	0.384

### Sheet: table_s5
Table S5: List of plasmids predicted in the environmental Listeria isolates.
Strain name	Gram	Inc group	query_len	ncbi_accession	contig	coverage	overall_summary	identity	note	plasmid	ori_coordinate	position_in_contig	ori_len
L7-0001	Gram Positive	Inc18	1653	NZCM001470	NODE_12_length_58321_cov_23.467437	99.82	NODE_12_length_58321_cov_23.467437:11965..13614:repUS25_1_LMIVRS16815(pLMIV)_NZ_CM001470:91.545290	91.71	LMIVRS16815(pLMIV)	repUS25	1..1650	11965..13614	1650
L7-0013	Gram Positive	Inc18	1653	NZCM001470	NODE_10_length_50329_cov_22.167722	99.82	NODE_10_length_50329_cov_22.167722:42007..43656:repUS25_1_LMIVRS16815(pLMIV)_NZ_CM001470:90.216796	90.38	LMIVRS16815(pLMIV)	repUS25	1..1650	42007..43656	1650
L7-0031	Gram Positive	Inc18	1605	NZCM001470	NODE_21_length_1799_cov_1.901316	96.91	NODE_21_length_1799_cov_1.901316:198..1799:repUS25_1_LMIVRS16815(pLMIV)_NZ_CM001470:86.161541	88.91	LMIVRS16815(pLMIV)	repUS25	15..1616	198..1799	1650
L7-0072	Gram Positive	Inc18	1655	NZCM001470	NODE_7_length_78585_cov_97.970710	99.7	NODE_7_length_78585_cov_97.970710:62890..64539:repUS25_1_LMIVRS16815(pLMIV)_NZ_CM001470:88.733315	89	LMIVRS16815(pLMIV)	repUS25	1..1650	62890..64539	1650
L7-0106	Gram Positive	Inc18	1652	NZCM001470	NODE_11_length_67205_cov_95.050434	99.88	NODE_11_length_67205_cov_95.050434:7903..9552:repUS25_1_LMIVRS16815(pLMIV)_NZ_CM001470:90.568053	90.68	LMIVRS16815(pLMIV)	repUS25	1..1650	7903..9552	1650
L7-0115	Gram Positive	Inc18	1303	NZCM001470	NODE_8_length_55056_cov_55.186368	78.85	NODE_8_length_55056_cov_55.186368:1..1302:repUS25_1_LMIVRS16815(pLMIV)_NZ_CM001470:74.067955	93.94	LMIVRS16815(pLMIV)	repUS25	1..1302	1..1302	1650
L7-0123	Gram Positive	Inc18	1655	NZCM001470	NODE_7_length_58849_cov_127.854608	99.7	NODE_7_length_58849_cov_127.854608:48204..49853:repUS25_1_LMIVRS16815(pLMIV)_NZ_CM001470:83.673167	83.93	LMIVRS16815(pLMIV)	repUS25	1..1650	48204..49853	1650
L7-0222	Gram Positive	Inc18	1604	NZCM001470	NODE_10_length_47907_cov_31.610475	96.12	NODE_10_length_47907_cov_31.610475:25899..27493:repUS25_1_LMIVRS16815(pLMIV)_NZ_CM001470:81.559208	84.85	LMIVRS16815(pLMIV)	repUS25	1..1595	25899..27493	1650
L7-0233	Gram Positive	Inc18	1652	NZCM001470	NODE_7_length_71855_cov_61.451573	99.88	NODE_7_length_71855_cov_61.451573:6463..8112:repUS25_1_LMIVRS16815(pLMIV)_NZ_CM001470:89.721623	89.83	LMIVRS16815(pLMIV)	repUS25	1..1650	6463..8112	1650
L7-0253	Gram Positive	Inc18	1651	NZCM001470	NODE_7_length_55836_cov_93.409548	99.94	NODE_7_length_55836_cov_93.409548:3130..4779:repUS25_1_LMIVRS16815(pLMIV)_NZ_CM001470:90.798965	90.85	LMIVRS16815(pLMIV)	repUS25	1..1650	3130..4779	1650
L7-0297	Gram Positive	Inc18	1652	NZCM001470	NODE_8_length_107097_cov_29.494123	99.88	NODE_8_length_107097_cov_29.494123:74489..76138:repUS25_1_LMIVRS16815(pLMIV)_NZ_CM001470:90.930809	91.04	LMIVRS16815(pLMIV)	repUS25	1..1650	74489..76138	1650
L7-0323	Gram Positive	Inc18	1653	NZCM001470	NODE_6_length_63813_cov_65.911400	99.82	NODE_6_length_63813_cov_65.911400:10451..12100:repUS25_1_LMIVRS16815(pLMIV)_NZ_CM001470:92.269922	92.44	LMIVRS16815(pLMIV)	repUS25	1..1650	10451..12100	1650
L7-0355	Gram Positive	Inc18	1620	NZCM001470	NODE_16_length_21982_cov_59.744122	95.15	NODE_16_length_21982_cov_59.744122:2242..3842:repUS25_1_LMIVRS16815(pLMIV)_NZ_CM001470:73.771792	77.53	LMIVRS16815(pLMIV)	repUS25	16..1604	2242..3842	1650
L7-0371	Gram Positive	Inc18	1602	NZCM001470	NODE_11_length_41599_cov_103.334184	96.24	NODE_11_length_41599_cov_103.334184:13321..14915:repUS25_1_LMIVRS16815(pLMIV)_NZ_CM001470:80.202020	83.33	LMIVRS16815(pLMIV)	repUS25	1..1595	13321..14915	1650
L7-0384	Gram Positive	Inc18	1602	NZCM001470	NODE_11_length_41599_cov_33.323852	96.24	NODE_11_length_41599_cov_33.323852:39948..41542:repUS25_1_LMIVRS16815(pLMIV)_NZ_CM001470:80.202020	83.33	LMIVRS16815(pLMIV)	repUS25	1..1595	39948..41542	1650
L7-0479	Gram Positive	Inc18	1653	NZCM001470	NODE_9_length_64289_cov_27.249626	99.82	NODE_9_length_64289_cov_27.249626:7443..9092:repUS25_1_LMIVRS16815(pLMIV)_NZ_CM001470:89.914866	90.08	LMIVRS16815(pLMIV)	repUS25	1..1650	7443..9092	1650
L7-0487	Gram Positive	Inc18	1652	NZCM001470	NODE_8_length_53629_cov_24.325030	99.88	NODE_8_length_53629_cov_24.325030:27432..29081:repUS25_1_LMIVRS16815(pLMIV)_NZ_CM001470:90.568053	90.68	LMIVRS16815(pLMIV)	repUS25	1..1650	27432..29081	1650
L7-0495	Gram Positive	Inc18	1621	NZCM001470	NODE_24_length_48545_cov_44.791821	97.64	NODE_24_length_48545_cov_44.791821:8747..10362:repUS25_1_LMIVRS16815(pLMIV)_NZ_CM001470:84.686445	86.74	LMIVRS16815(pLMIV)	repUS25	1..1616	8747..10362	1650
L7-0495	Gram Positive	Inc18	1600	NZCM001470	NODE_20_length_67154_cov_47.183207	96.36	NODE_20_length_67154_cov_47.183207:59739..61333:repUS25_1_LMIVRS16815(pLMIV)_NZ_CM001470:81.367045	84.44	LMIVRS16815(pLMIV)	repUS25	1..1595	59739..61333	1650
L7-0535	Gram Positive	Inc18	1639	NZCM001470	NODE_10_length_63882_cov_17.388872	98.36	NODE_10_length_63882_cov_17.388872:56452..58083:repUS25_1_LMIVRS16815(pLMIV)_NZ_CM001470:85.400521	86.82	LMIVRS16815(pLMIV)	repUS25	1..1630	56452..58083	1650
L7-0594	Gram Positive	Inc18	1652	NZCM001470	NODE_10_length_45487_cov_22.110174	99.88	NODE_10_length_45487_cov_22.110174:19263..20912:repUS25_1_LMIVRS16815(pLMIV)_NZ_CM001470:88.875193	88.98	LMIVRS16815(pLMIV)	repUS25	1..1650	19263..20912	1650
L7-0601	Gram Positive	Inc18	1653	NZCM001470	NODE_8_length_58494_cov_34.474828	99.82	NODE_8_length_58494_cov_34.474828:46675..48324:repUS25_1_LMIVRS16815(pLMIV)_NZ_CM001470:88.948688	89.11	LMIVRS16815(pLMIV)	repUS25	1..1650	46675..48324	1650
L7-0631	Gram Positive	Inc18	1604	NZCM001470	NODE_10_length_46735_cov_19.004201	96.12	NODE_10_length_46735_cov_19.004201:44919..46513:repUS25_1_LMIVRS16815(pLMIV)_NZ_CM001470:81.559208	84.85	LMIVRS16815(pLMIV)	repUS25	1..1595	44919..46513	1650
L7-0641	Gram Positive	Inc18	1603	NZCM001470	NODE_11_length_43757_cov_8.700664	96.18	NODE_11_length_43757_cov_8.700664:526..2120:repUS25_1_LMIVRS16815(pLMIV)_NZ_CM001470:81.901548	85.15	LMIVRS16815(pLMIV)	repUS25	1..1595	526..2120	1650
L7-0648	Gram Positive	Inc18	1652	NZCM001470	NODE_7_length_61360_cov_34.562734	99.88	NODE_7_length_61360_cov_34.562734:8740..10389:repUS25_1_LMIVRS16815(pLMIV)_NZ_CM001470:90.628513	90.74	LMIVRS16815(pLMIV)	repUS25	1..1650	8740..10389	1650
L7-0672	Gram Positive	Inc18	1651	NZCM001470	NODE_7_length_56630_cov_28.771719	99.94	NODE_7_length_56630_cov_28.771719:11343..12992:repUS25_1_LMIVRS16815(pLMIV)_NZ_CM001470:93.522934	93.58	LMIVRS16815(pLMIV)	repUS25	1..1650	11343..12992	1650
L7-0680	Gram Positive	Inc18	1604	NZCM001470	NODE_9_length_44989_cov_38.014740	96.12	NODE_9_length_44989_cov_38.014740:22423..24017:repUS25_1_LMIVRS16815(pLMIV)_NZ_CM001470:81.559208	84.85	LMIVRS16815(pLMIV)	repUS25	1..1595	22423..24017	1650
L7-0699	Gram Positive	Inc18	1602	NZCM001470	NODE_12_length_36983_cov_14.011218	96.24	NODE_12_length_36983_cov_14.011218:907..2501:repUS25_1_LMIVRS16815(pLMIV)_NZ_CM001470:80.141944	83.27	LMIVRS16815(pLMIV)	repUS25	1..1595	907..2501	1650
L7-0717	Gram Positive	Inc18	1652	NZCM001470	NODE_8_length_55810_cov_12.217125	99.88	NODE_8_length_55810_cov_12.217125:8044..9693:repUS25_1_LMIVRS16815(pLMIV)_NZ_CM001470:90.688972	90.8	LMIVRS16815(pLMIV)	repUS25	1..1650	8044..9693	1650
L7-0751	Gram Positive	Inc18	1773	CP006612	NODE_9_length_68673_cov_34.985830	99.6	NODE_9_length_68673_cov_34.985830:34114..35879:rep25_2_M640p00130(J1776plasmid)_CP006612:87.188479	87.54	M640p00130(J1776plasmid)	rep25	1..1767	34114..35879	1767
L7-0763	Gram Positive	Inc18	1651	NZCM001470	NODE_9_length_56306_cov_8.496932	99.94	NODE_9_length_56306_cov_8.496932:17583..19232:repUS25_1_LMIVRS16815(pLMIV)_NZ_CM001470:93.462401	93.52	LMIVRS16815(pLMIV)	repUS25	1..1650	17583..19232	1650
L7-0801	Gram Positive	Inc18	1602	NZCM001470	NODE_11_length_45391_cov_35.240455	96.24	NODE_11_length_45391_cov_35.240455:42901..44495:repUS25_1_LMIVRS16815(pLMIV)_NZ_CM001470:82.064389	85.27	LMIVRS16815(pLMIV)	repUS25	1..1595	42901..44495	1650
L7-0819	Gram Positive	Inc18	1602	NZCM001470	NODE_20_length_44759_cov_33.141422	96.24	NODE_20_length_44759_cov_33.141422:208..1802:repUS25_1_LMIVRS16815(pLMIV)_NZ_CM001470:82.064389	85.27	LMIVRS16815(pLMIV)	repUS25	1..1595	208..1802	1650
L7-0829	Gram Positive	Inc18	1653	NZCM001470	NODE_12_length_44771_cov_27.881371	99.82	NODE_12_length_44771_cov_27.881371:842..2491:repUS25_1_LMIVRS16815(pLMIV)_NZ_CM001470:92.269922	92.44	LMIVRS16815(pLMIV)	repUS25	1..1650	842..2491	1650
L7-0934	Gram Positive	Inc18	1487	NZCM001470	NODE_14_length_36584_cov_170.304599	88.91	NODE_14_length_36584_cov_170.304599:8039..9515:repUS25_1_LMIVRS16815(pLMIV)_NZ_CM001470:68.879134	77.47	LMIVRS16815(pLMIV)	repUS25	16..1492	8039..9515	1650
L7-0970	Gram Positive	Inc18	1491	NZCM001470	NODE_15_length_68811_cov_114.586682	88.67	NODE_15_length_68811_cov_114.586682:63169..64645:repUS25_1_LMIVRS16815(pLMIV)_NZ_CM001470:69.577465	78.47	LMIVRS16815(pLMIV)	repUS25	16..1492	63169..64645	1650
L7-0983	Gram Positive	Inc18	1653	NZCM001470	NODE_14_length_46927_cov_18.466297	99.82	NODE_14_length_46927_cov_18.466297:429..2078:repUS25_1_LMIVRS16815(pLMIV)_NZ_CM001470:91.545290	91.71	LMIVRS16815(pLMIV)	repUS25	1..1650	429..2078	1650
L7-0999	Gram Positive	Inc18	1650	NZCM001470	NODE_13_length_72947_cov_70.355194	99.76	NODE_13_length_72947_cov_70.355194:24746..26393:repUS25_1_LMIVRS16815(pLMIV)_NZ_CM001470:90.144573	90.36	LMIVRS16815(pLMIV)	repUS25	1..1648	24746..26393	1650
L7-1047	Gram Positive	Inc18	1652	NZCM001470	NODE_13_length_69900_cov_31.859287	99.88	NODE_13_length_69900_cov_31.859287:17560..19209:repUS25_1_LMIVRS16815(pLMIV)_NZ_CM001470:90.447135	90.56	LMIVRS16815(pLMIV)	repUS25	1..1650	17560..19209	1650
L7-1093	Gram Positive	Inc18	1620	NZCM001470	NODE_46_length_3529_cov_17.206837	95.52	NODE_46_length_3529_cov_17.206837:704..2307:repUS25_1_LMIVRS16815(pLMIV)_NZ_CM001470:73.169323	76.6	LMIVRS16815(pLMIV)	repUS25	15..1606	704..2307	1650
L7-1180	Gram Positive	Inc18	1655	NZCM001470	NODE_7_length_62230_cov_23.938378	99.7	NODE_7_length_62230_cov_23.938378:53269..54918:repUS25_1_LMIVRS16815(pLMIV)_NZ_CM001470:88.612835	88.88	LMIVRS16815(pLMIV)	repUS25	1..1650	53269..54918	1650
L7-1187	Gram Positive	Inc18	1653	NZCM001470	NODE_9_length_62340_cov_21.617076	99.82	NODE_9_length_62340_cov_21.617076:11215..12864:repUS25_1_LMIVRS16815(pLMIV)_NZ_CM001470:88.163669	88.32	LMIVRS16815(pLMIV)	repUS25	1..1650	11215..12864	1650
L7-1193	Gram Positive	Inc18	1654	NZCM001470	NODE_9_length_56089_cov_68.649397	99.76	NODE_9_length_56089_cov_68.649397:48711..50360:repUS25_1_LMIVRS16815(pLMIV)_NZ_CM001470:90.409073	90.63	LMIVRS16815(pLMIV)	repUS25	1..1650	48711..50360	1650
L7-1203	Gram Positive	Inc18	1652	NZCM001470	NODE_9_length_59589_cov_24.552309	99.88	NODE_9_length_59589_cov_24.552309:51727..53376:repUS25_1_LMIVRS16815(pLMIV)_NZ_CM001470:90.023920	90.13	LMIVRS16815(pLMIV)	repUS25	1..1650	51727..53376	1650
L7-1220	Gram Positive	Inc18	1655	NZCM001470	NODE_9_length_76024_cov_64.185063	99.7	NODE_9_length_76024_cov_64.185063:19719..21368:repUS25_1_LMIVRS16815(pLMIV)_NZ_CM001470:88.130916	88.4	LMIVRS16815(pLMIV)	repUS25	1..1650	19719..21368	1650
L7-1221	Gram Positive	Inc18	1605	NZCM001470	NODE_11_length_46753_cov_72.124115	96.06	NODE_11_length_46753_cov_72.124115:29899..31493:repUS25_1_LMIVRS16815(pLMIV)_NZ_CM001470:78.464458	81.68	LMIVRS16815(pLMIV)	repUS25	1..1595	29899..31493	1650
L7-1239	Gram Positive	Inc18	1652	NZCM001470	NODE_13_length_45572_cov_23.138960	99.88	NODE_13_length_45572_cov_23.138960:43134..44783:repUS25_1_LMIVRS16815(pLMIV)_NZ_CM001470:90.084379	90.19	LMIVRS16815(pLMIV)	repUS25	1..1650	43134..44783	1650
L7-1248	Gram Positive	Inc18	1652	NZCM001470	NODE_13_length_61939_cov_83.493938	99.88	NODE_13_length_61939_cov_83.493938:54573..56222:repUS25_1_LMIVRS16815(pLMIV)_NZ_CM001470:90.688972	90.8	LMIVRS16815(pLMIV)	repUS25	1..1650	54573..56222	1650
L7-1257	Gram Positive	Inc18	1651	NZCM001470	NODE_9_length_47720_cov_105.391852	99.94	NODE_9_length_47720_cov_105.391852:13147..14796:repUS25_1_LMIVRS16815(pLMIV)_NZ_CM001470:91.404291	91.46	LMIVRS16815(pLMIV)	repUS25	1..1650	13147..14796	1650
L7-1269	Gram Positive	Inc18	1652	NZCM001470	NODE_8_length_52830_cov_95.693439	99.88	NODE_8_length_52830_cov_95.693439:20198..21847:repUS25_1_LMIVRS16815(pLMIV)_NZ_CM001470:90.084379	90.19	LMIVRS16815(pLMIV)	repUS25	1..1650	20198..21847	1650
L7-1287	Gram Positive	Inc18	1652	NZCM001470	NODE_19_length_65740_cov_17.179401	99.88	NODE_19_length_65740_cov_17.179401:56839..58488:repUS25_1_LMIVRS16815(pLMIV)_NZ_CM001470:90.688972	90.8	LMIVRS16815(pLMIV)	repUS25	1..1650	56839..58488	1650
L7-1293	Gram Positive	Inc18	1606	NZCM001470	NODE_9_length_43089_cov_62.187204	96	NODE_9_length_43089_cov_62.187204:11421..13015:repUS25_1_LMIVRS16815(pLMIV)_NZ_CM001470:78.425903	81.69	LMIVRS16815(pLMIV)	repUS25	1..1595	11421..13015	1650
L7-1315	Gram Positive	Inc18	1652	NZCM001470	NODE_18_length_14590_cov_12.259216	99.88	NODE_18_length_14590_cov_12.259216:290..1939:repUS25_1_LMIVRS16815(pLMIV)_NZ_CM001470:91.233106	91.34	LMIVRS16815(pLMIV)	repUS25	1..1650	290..1939	1650
L7-1332	Gram Positive	Inc18	1653	NZCM001470	NODE_10_length_61470_cov_35.475559	99.82	NODE_10_length_61470_cov_35.475559:49419..51068:repUS25_1_LMIVRS16815(pLMIV)_NZ_CM001470:89.914866	90.08	LMIVRS16815(pLMIV)	repUS25	1..1650	49419..51068	1650
L7-1375	Gram Positive	Inc18	1604	NZCM001470	NODE_19_length_27624_cov_61.832867	96.12	NODE_19_length_27624_cov_61.832867:25113..26707:repUS25_1_LMIVRS16815(pLMIV)_NZ_CM001470:81.559208	84.85	LMIVRS16815(pLMIV)	repUS25	1..1595	25113..26707	1650
L7-1383	Gram Positive	Inc18	1653	NZCM001470	NODE_17_length_46784_cov_28.743529	99.82	NODE_17_length_46784_cov_28.743529:44741..46390:repUS25_1_LMIVRS16815(pLMIV)_NZ_CM001470:90.639498	90.8	LMIVRS16815(pLMIV)	repUS25	1..1650	44741..46390	1650
L7-1426	Gram Positive	Inc18	1501	NZCM001470	NODE_10_length_30127_cov_66.423561	90.48	NODE_10_length_30127_cov_66.423561:25278..26773:repUS25_1_LMIVRS16815(pLMIV)_NZ_CM001470:77.584277	85.74	LMIVRS16815(pLMIV)	repUS25	1..1498	25278..26773	1650
L7-1485	Gram Positive	Inc18	1487	NZCM001470	NODE_26_length_22194_cov_126.630284	88.91	NODE_26_length_22194_cov_126.630284:7412..8888:repUS25_1_LMIVRS16815(pLMIV)_NZ_CM001470:68.879134	77.47	LMIVRS16815(pLMIV)	repUS25	16..1492	7412..8888	1650
L7-1509	Gram Positive	Inc18	1487	NZCM001470	NODE_30_length_8309_cov_26.607264	88.91	NODE_30_length_8309_cov_26.607264:5976..7452:repUS25_1_LMIVRS16815(pLMIV)_NZ_CM001470:68.879134	77.47	LMIVRS16815(pLMIV)	repUS25	16..1492	5976..7452	1650
L7-1515	Gram Positive	Inc18	1487	NZCM001470	NODE_34_length_3526_cov_6.779646	88.91	NODE_34_length_3526_cov_6.779646:1866..3342:repUS25_1_LMIVRS16815(pLMIV)_NZ_CM001470:68.879134	77.47	LMIVRS16815(pLMIV)	repUS25	16..1492	1866..3342	1650
L7-1519	Gram Positive	Inc18	1487	NZCM001470	NODE_21_length_46256_cov_35.935295	88.91	NODE_21_length_46256_cov_35.935295:25290..26766:repUS25_1_LMIVRS16815(pLMIV)_NZ_CM001470:68.879134	77.47	LMIVRS16815(pLMIV)	repUS25	16..1492	25290..26766	1650
L7-1558	Gram Positive	Inc18	1487	NZCM001470	NODE_45_length_9705_cov_12.620962	88.91	NODE_45_length_9705_cov_12.620962:7479..8955:repUS25_1_LMIVRS16815(pLMIV)_NZ_CM001470:68.879134	77.47	LMIVRS16815(pLMIV)	repUS25	16..1492	7479..8955	1650
L7-1566	Gram Positive	Inc18	1653	NZCM001470	NODE_7_length_55734_cov_83.484845	99.82	NODE_7_length_55734_cov_83.484845:47192..48841:repUS25_1_LMIVRS16815(pLMIV)_NZ_CM001470:88.586372	88.75	LMIVRS16815(pLMIV)	repUS25	1..1650	47192..48841	1650
L7-1600	Gram Positive	Inc18	1654	NZCM001470	NODE_13_length_57604_cov_48.035270	99.76	NODE_13_length_57604_cov_48.035270:33734..35383:repUS25_1_LMIVRS16815(pLMIV)_NZ_CM001470:90.228134	90.45	LMIVRS16815(pLMIV)	repUS25	1..1650	33734..35383	1650
L7-1612	Gram Positive	Inc18	1654	NZCM001470	NODE_9_length_63242_cov_40.990343	99.76	NODE_9_length_63242_cov_40.990343:56370..58019:repUS25_1_LMIVRS16815(pLMIV)_NZ_CM001470:90.590011	90.81	LMIVRS16815(pLMIV)	repUS25	1..1650	56370..58019	1650
L7-1625	Gram Positive	Inc18	1761	GU244485	NODE_7_length_46298_cov_48.502109	100	NODE_7_length_46298_cov_48.502109:44261..46021:rep25_1_pLM330006(pLM33)_GU244485:99.829642	99.83	pLM330006(pLM33)	rep25	1..1761	44261..46021	1761
L7-1659	Gram Positive	Inc18	1654	NZCM001470	NODE_18_length_63558_cov_22.195964	99.76	NODE_18_length_63558_cov_22.195964:1353..3002:repUS25_1_LMIVRS16815(pLMIV)_NZ_CM001470:89.021875	89.24	LMIVRS16815(pLMIV)	repUS25	1..1650	1353..3002	1650
L7-1665	Gram Positive	Inc18	1653	NZCM001470	NODE_8_length_73133_cov_60.975266	99.82	NODE_8_length_73133_cov_60.975266:16350..17999:repUS25_1_LMIVRS16815(pLMIV)_NZ_CM001470:90.639498	90.8	LMIVRS16815(pLMIV)	repUS25	1..1650	16350..17999	1650
L7-1669	Gram Positive	Rep_trans	769	CP003584	NODE_11_length_47541_cov_63.619038	62.02	NODE_11_length_47541_cov_63.619038:39002..39760:repUS43_1_CDS12738(DOp1)_CP003584:44.440563	71.65	CDS12738(DOp1)	repUS43	308..1065	39002..39760	1206
L7-1669	Gram Positive	Inc18	1512	NZCM001470	NODE_12_length_47360_cov_43.696656	89.09	NODE_12_length_47360_cov_43.696656:11122..12618:repUS25_1_LMIVRS16815(pLMIV)_NZ_CM001470:69.469697	77.98	LMIVRS16815(pLMIV)	repUS25	16..1500	11122..12618	1650
L7-1751	Gram Positive	Inc18	1652	NZCM001470	NODE_14_length_48394_cov_26.465613	99.88	NODE_14_length_48394_cov_26.465613:42185..43834:repUS25_1_LMIVRS16815(pLMIV)_NZ_CM001470:93.893316	94.01	LMIVRS16815(pLMIV)	repUS25	1..1650	42185..43834	1650
L7-1775	Gram Positive	Inc18	1650	NZCM001470	NODE_14_length_71047_cov_33.513287	99.76	NODE_14_length_71047_cov_33.513287:66303..67950:repUS25_1_LMIVRS16815(pLMIV)_NZ_CM001470:90.205032	90.42	LMIVRS16815(pLMIV)	repUS25	1..1648	66303..67950	1650
L7-1783	Gram Positive	Inc18	1650	NZCM001470	NODE_13_length_74639_cov_31.131609	99.76	NODE_13_length_74639_cov_31.131609:5598..7245:repUS25_1_LMIVRS16815(pLMIV)_NZ_CM001470:89.479522	89.7	LMIVRS16815(pLMIV)	repUS25	1..1648	5598..7245	1650
L7-1802	Gram Positive	Inc18	1652	NZCM001470	NODE_17_length_54836_cov_37.984550	99.88	NODE_17_length_54836_cov_37.984550:52950..54599:repUS25_1_LMIVRS16815(pLMIV)_NZ_CM001470:91.595862	91.71	LMIVRS16815(pLMIV)	repUS25	1..1650	52950..54599	1650
L7-1808	Gram Positive	Inc18	1652	NZCM001470	NODE_13_length_62306_cov_33.923492	99.88	NODE_13_length_62306_cov_33.923492:59757..61406:repUS25_1_LMIVRS16815(pLMIV)_NZ_CM001470:91.656321	91.77	LMIVRS16815(pLMIV)	repUS25	1..1650	59757..61406	1650
L7-1810	Gram Positive	Inc18	1654	NZCM001470	NODE_11_length_64629_cov_40.452844	99.76	NODE_11_length_64629_cov_40.452844:56973..58622:repUS25_1_LMIVRS16815(pLMIV)_NZ_CM001470:89.082188	89.3	LMIVRS16815(pLMIV)	repUS25	1..1650	56973..58622	1650
L7-1818	Gram Positive	Inc18	1652	NZCM001470	NODE_9_length_89691_cov_73.295378	99.88	NODE_9_length_89691_cov_73.295378:63792..65441:repUS25_1_LMIVRS16815(pLMIV)_NZ_CM001470:91.958618	92.07	LMIVRS16815(pLMIV)	repUS25	1..1650	63792..65441	1650
L7-1855	Gram Positive	Inc18	1654	NZCM001470	NODE_9_length_66340_cov_41.033518	99.76	NODE_9_length_66340_cov_41.033518:6248..7897:repUS25_1_LMIVRS16815(pLMIV)_NZ_CM001470:91.072515	91.29	LMIVRS16815(pLMIV)	repUS25	1..1650	6248..7897	1650
L7-1856	Gram Positive	Inc18	1650	NZCM001470	NODE_26_length_20482_cov_51.705464	99.76	NODE_26_length_20482_cov_51.705464:532..2179:repUS25_1_LMIVRS16815(pLMIV)_NZ_CM001470:89.479522	89.7	LMIVRS16815(pLMIV)	repUS25	1..1648	532..2179	1650
L7-1860	Gram Positive	Inc18	1654	NZCM001470	NODE_8_length_70273_cov_48.757906	99.76	NODE_8_length_70273_cov_48.757906:6249..7898:repUS25_1_LMIVRS16815(pLMIV)_NZ_CM001470:90.469386	90.69	LMIVRS16815(pLMIV)	repUS25	1..1650	6249..7898	1650
L7-1862	Gram Positive	Inc18	1654	NZCM001470	NODE_6_length_66984_cov_45.053970	99.76	NODE_6_length_66984_cov_45.053970:6549..8198:repUS25_1_LMIVRS16815(pLMIV)_NZ_CM001470:89.986882	90.21	LMIVRS16815(pLMIV)	repUS25	1..1650	6549..8198	1650

### Sheet: table_s6
Table S6: Statistical comparison for the abundance of motility and competence genes between Listeria sensu stricto and Listeria sensu lato species.
Gene name	Locus	Gene class	Test Type	Mean for 'sensu lato'	Mean for 'sensu stricto'	p-value	FDR Corrected p-value	FDR P < 0.05
cinA	lmo1397	Competence genes	Mann-Whitney U	0	0.985743	4.81e-121	6.89e-120	TRUE
coiA	lmo2189	Competence genes	Mann-Whitney U	-0.873786	0.918534	2.51e-99	3.28e-99	TRUE
comEA	lmo1484	Competence genes	Mann-Whitney U	-0.941748	0.863544	1.32e-88	1.67e-88	TRUE
comEB	lmo1483	Competence genes	Mann-Whitney U	0	1	5.64e-131	2.43e-129	TRUE
comEC	lmo0945	Competence genes	Mann-Whitney U	0.0194175	0.997963	6.4e-125	1.37e-123	TRUE
comFA	lmo2513	Competence genes	Mann-Whitney U	0	0.710794	1.99e-40	1.99e-40	TRUE
comFC	lmo2512	Competence genes	Mann-Whitney U	-0.970874	0.692464	6.88e-71	7.99e-71	TRUE
comG	lmo1341	Competence genes	Mann-Whitney U	-1	0.415479	1.8e-67	1.88e-67	TRUE
comGA	lmo1347	Competence genes	Mann-Whitney U	-0.805825	0.690428	3.4e-64	3.48e-64	TRUE
comGD	lmo1344	Competence genes	Mann-Whitney U	-1	0.413442	6.54e-68	7.03e-68	TRUE
comGF	lmo1342	Competence genes	Mann-Whitney U	-1	0.637475	1.83e-69	2.07e-69	TRUE
comK	comK	Competence genes	Mann-Whitney U	0	0.916497	1.57e-86	1.93e-86	TRUE
flaA	lmo0690	Motility genes	Mann-Whitney U	-0.980583	0.96334	2.92e-118	5.7e-118	TRUE
flgB	lmo0710	Motility genes	Mann-Whitney U	-0.980583	0.96334	2.92e-118	5.7e-118	TRUE
flgC	lmo0711	Motility genes	Mann-Whitney U	-0.990291	0.96334	2.39e-118	5.41e-118	TRUE
flgE	lmo0697	Motility genes	Mann-Whitney U	-0.980583	0.96334	6.22e-117	1.03e-116	TRUE
flgG	lmo0682	Motility genes	Mann-Whitney U	-0.961165	0.95723	1.39e-115	1.99e-115	TRUE
flgK	lmo0705	Motility genes	Mann-Whitney U	-0.990291	0.96334	2.39e-118	5.41e-118	TRUE
flgL	lmo0706	Motility genes	Mann-Whitney U	-0.990291	0.96334	2.39e-118	5.41e-118	TRUE
flhA	lmo0680	Motility genes	Mann-Whitney U	-0.990291	0.96334	2.39e-118	5.41e-118	TRUE
flhB	lmo0679	Motility genes	Mann-Whitney U	-0.990291	0.96334	2.39e-118	5.41e-118	TRUE
flhF	lmo0681	Motility genes	Mann-Whitney U	-0.990291	0.961303	1.65e-117	2.96e-117	TRUE
fliD	lmo0707	Motility genes	Mann-Whitney U	-0.990291	0.961303	1.65e-117	2.96e-117	TRUE
fliE	lmo0712	Motility genes	Mann-Whitney U	-0.990291	0.96334	2.39e-118	5.41e-118	TRUE
fliF	lmo0713	Motility genes	Mann-Whitney U	-0.990291	0.959267	1.1e-116	1.69e-116	TRUE
fliG	lmo0714	Motility genes	Mann-Whitney U	-0.990291	0.96334	2.39e-118	5.41e-118	TRUE
fliH	lmo0715	Motility genes	Mann-Whitney U	-0.990291	0.96334	2.39e-118	5.41e-118	TRUE
fliI	lmo0716	Motility genes	Mann-Whitney U	-0.980583	0.96334	2.92e-118	5.7e-118	TRUE
fliM	lmo0699	Motility genes	Mann-Whitney U	-0.990291	0.96334	2.39e-118	5.41e-118	TRUE
fliN_lmo0693	lmo0693	Motility genes	Mann-Whitney U	-0.970874	0.96334	7.58e-117	1.21e-116	TRUE
fliN_lmo0698	lmo0698	Motility genes	Mann-Whitney U	-0.990291	0.96334	2.39e-118	5.41e-118	TRUE
fliP	lmo0676	Motility genes	Mann-Whitney U	-0.990291	0.96334	2.39e-118	5.41e-118	TRUE
fliQ	lmo0677	Motility genes	Mann-Whitney U	-0.980583	0.96334	6.22e-117	1.03e-116	TRUE
fliR	lmo0678	Motility genes	Mann-Whitney U	-0.990291	0.96334	2.39e-118	5.41e-118	TRUE
fliY	lmo0700	Motility genes	Mann-Whitney U	-0.990291	0.96334	2.39e-118	5.41e-118	TRUE
lmo0209	lmo0209	Motility genes	Mann-Whitney U	-1	0.9389	3.43e-107	4.61e-107	TRUE
lmo0675	lmo0675	Motility genes	Mann-Whitney U	-0.990291	0.96334	2.39e-118	5.41e-118	TRUE
lmo0688	lmo0688	Motility genes	Mann-Whitney U	-0.990291	0.800407	3.54e-80	4.23e-80	TRUE
lmo0696	lmo0696	Motility genes	Mann-Whitney U	-0.951456	0.96334	2.37e-115	3.28e-115	TRUE
lmo0708	lmo0708	Motility genes	Mann-Whitney U	-0.990291	0.96334	2.39e-118	5.41e-118	TRUE
mogR	lmo0674	Motility genes	Mann-Whitney U	-0.961165	0.959267	2.1e-116	3.11e-116	TRUE
motA	lmo0685	Motility genes	Mann-Whitney U	-0.970874	0.672098	4.09e-68	4.51e-68	TRUE
motB	lmo0686	Motility genes	Mann-Whitney U	-0.990291	0.96334	2.39e-118	5.41e-118	TRUE
